# Obligate multicellularity circumvents population genetic barriers to collective-level adaptation

**DOI:** 10.64898/2026.05.14.725289

**Authors:** Autumn Peterson, Eric Libby, Anthony Burnetti, Jenasis Campbell, William Ratcliff

## Abstract

’Complex’ multicellularity has evolved in five eukaryotic lineages, all of which develop clonally and are obligately multicellular (*i.e.*, lack a reproductive unicellular phase). Clonal development is well-established as a critical factor promoting multicellular adaptation by limiting within- group conflict, but little is known about the evolutionary consequences of obligate multicellularity itself. Here, we show that obligate multicellularity alleviates an establishment barrier to collective-level adaptation. We engineered a single strain of snowflake yeast (*Saccharomyces cerevisiae*) capable of exhibiting obligately multicellular, facultatively multicellular, or obligately unicellular life cycles, and evolved them under selection for larger group size. All five obligately multicellular populations rapidly evolved larger groups, primarily through whole genome duplication. Facultative populations were far more constrained, with tetraploidy evolving in only 2/10 populations, despite this trait being strongly beneficial across the full life cycle. Mathematical modeling suggests that group formation and opposing selection across life cycle phases interact, increasing the chance that mutations beneficial across the full life cycle are lost before they establish. These results suggest that clonality and obligate multicellularity jointly create the conditions for complex multicellularity to evolve, one by suppressing within-group conflict, the other by removing population genetic barriers to collective-level adaptation.
