## Supplementary Wright Fisher Model for "Obligate multicellularity circumvents population genetic barriers to collective-level adaptation": Figure_4_model_means.csv

life_cycle	day	mean_frequency	n_simulations
U100	0	0.5	1000
U100	1	0.48156343424	1000
U100	2	0.46319722496	1000
U100	3	0.44491047872	1000
U100	4	0.42678245792	1000
U100	5	0.40884685536000004	1000
U100	6	0.39115140192000003	1000
U100	7	0.37373062143999997	1000
U100	8	0.35662793696000006	1000
U100	9	0.33989851839999996	1000
U100	10	0.32354639455999995	1000
U100	11	0.30760522624	1000
U100	12	0.29212588896	1000
U100	13	0.27709966368	1000
U100	14	0.26257050304	1000
U100	15	0.24854551616	1000
U100	16	0.23501924704000002	1000
U50/M50	0	0.5	1000
U50/M50	1	0.48156343424	1000
U50/M50	2	0.46319722496	1000
U50/M50	3	0.44491047872	1000
U50/M50	4	0.42678245792	1000
U50/M50	5	0.5439312192	1000
U50/M50	6	0.65641896	1000
U50/M50	7	0.7537352736	1000
U50/M50	8	0.8306189984	1000
U50/M50	9	0.8199756076800001	1000
U50/M50	10	0.80882718816	1000
U50/M50	11	0.7971664528	1000
U50/M50	12	0.7849728227199999	1000
U50/M50	13	0.8539983551999999	1000
U50/M50	14	0.9035727424000001	1000
U50/M50	15	0.9375446271999999	1000
U50/M50	16	0.9600775392	1000
U25/M75	0	0.5	1000
U25/M75	1	0.48156343424	1000
U25/M75	2	0.46319722496	1000
U25/M75	3	0.5802580895999999	1000
U25/M75	4	0.6888951551999999	1000
U25/M75	5	0.7800715391999999	1000
U25/M75	6	0.8503371296000001	1000
U25/M75	7	0.9010070048	1000
U25/M75	8	0.9358262688	1000
U25/M75	9	0.9312449504	1000
U25/M75	10	0.92636857344	1000
U25/M75	11	0.9527443808	1000
U25/M75	12	0.9699687616	1000
U25/M75	13	0.9810479296000001	1000
U25/M75	14	0.9880799135999999	1000
U25/M75	15	0.9925249248	1000
U25/M75	16	0.9953218304	1000
M100	0	0.5	1000
M100	1	0.6156914016	1000
M100	2	0.7195777312	1000
M100	3	0.8043381951999999	1000
M100	4	0.8681502304000001	1000
M100	5	0.9133929760000001	1000
M100	6	0.9441126272	1000
M100	7	0.96436176	1000
M100	8	0.9774543616000001	1000
M100	9	0.9858029312	1000
M100	10	0.9910918079999999	1000
M100	11	0.9944191424000001	1000
M100	12	0.9965174784	1000
M100	13	0.9978200096000001	1000
M100	14	0.9986353792	1000
M100	15	0.9991450304	1000
M100	16	0.9994665792	1000
