## Supplementary Wright Fisher Model for "Obligate multicellularity circumvents population genetic barriers to collective-level adaptation": Fig3g.csv

Condition	Selection	Replicate	Freq_4N_Day0	Freq_4N_Day3	SR
PM	S	Rep1	0.586477937544939	0.810577322216976	0.368113882335924
PM	S	Rep2	0.438902986576377	0.829089134249751	0.60826697351641
PM	S	Rep3	0.619428203362462	0.849612671317432	0.414814819175166
PM	S	Rep4	0.462358197225102	0.791004217176355	0.493947286765327
PM	NS	Rep1	0.586477937544939	0.42503130328222	-0.217192319879714
PM	NS	Rep2	0.438902986576377	0.550389510916263	0.149286673261906
PM	NS	Rep3	0.619428203362462	0.519660058050016	-0.136147050823713
PM	NS	Rep4	0.462358197225102	0.46660388628822	0.00568966587950032
PA	S	Rep1	0.528787236258198	0.790372963453484	0.403966191016612
PA	S	Rep2	0.495145648536496	0.836409896952933	0.550390962914413
PA	S	Rep3	0.564620773216242	0.831821017917557	0.446217214071528
PA	S	Rep4	0.562724345953804	0.840040561991988	0.468767933273888
PA	NS	Rep1	0.528787236258198	0.623753798746642	0.130078528730057
PA	NS	Rep2	0.495145648536496	0.559429421805491	0.0860882450645622
PA	NS	Rep3	0.564620773216242	0.649940021824906	0.119612902523064
PA	NS	Rep4	0.562724345953804	0.615878979837665	0.0732889050098544
