## Supplementary Mathematical Model for "Obligate multicellularity circumvents population genetic barriers to collective-level adaptation": Figure5_results.csv

life_cycle	log2_growth_effect	log2_selection_effect	batch	survival_count_of_1000	relative_cycle_fitness	log2_relative_cycle_fitness
M100	-1.0	0	1	0	9.5367431640625e-07	-20.0
M100	-1.0	0	2	0	9.5367431640625e-07	-20.0
M100	-1.0	0	3	0	9.5367431640625e-07	-20.0
M100	-1.0	1	1	0	0.000244140625	-12.0
M100	-1.0	1	2	0	0.000244140625	-12.0
M100	-1.0	1	3	0	0.000244140625	-12.0
M100	-1.0	2	1	3	0.0625	-4.0
M100	-1.0	2	2	2	0.0625	-4.0
M100	-1.0	2	3	0	0.0625	-4.0
M100	-1.0	3	1	50	16.0	4.0
M100	-1.0	3	2	61	16.0	4.0
M100	-1.0	3	3	62	16.0	4.0
M100	-0.75	0	1	0	1.3138337892886992e-05	-16.21585769994558
M100	-0.75	0	2	0	1.3138337892886992e-05	-16.21585769994558
M100	-0.75	0	3	0	1.3138337892886992e-05	-16.21585769994558
M100	-0.75	1	1	0	0.00336341450057907	-8.21585769994558
M100	-0.75	1	2	0	0.00336341450057907	-8.21585769994558
M100	-0.75	1	3	0	0.00336341450057907	-8.21585769994558
M100	-0.75	2	1	12	0.8610341121482419	-0.21585769994558035
M100	-0.75	2	2	15	0.8610341121482419	-0.21585769994558035
M100	-0.75	2	3	17	0.8610341121482419	-0.21585769994558035
M100	-0.75	3	1	137	220.42473270994992	7.78414230005442
M100	-0.75	3	2	115	220.42473270994992	7.78414230005442
M100	-0.75	3	3	122	220.42473270994992	7.78414230005442
M100	-0.5	0	1	0	0.0002973132226917232	-11.715728752538098
M100	-0.5	0	2	0	0.0002973132226917232	-11.715728752538098
M100	-0.5	0	3	0	0.0002973132226917232	-11.715728752538098
M100	-0.5	1	1	1	0.07611218500908114	-3.715728752538098
M100	-0.5	1	2	0	0.07611218500908114	-3.715728752538098
M100	-0.5	1	3	4	0.07611218500908114	-3.715728752538098
M100	-0.5	2	1	53	19.48471936232477	4.284271247461902
M100	-0.5	2	2	44	19.48471936232477	4.284271247461902
M100	-0.5	2	3	49	19.48471936232477	4.284271247461902
M100	-0.5	3	1	185	4988.088156755141	12.284271247461902
M100	-0.5	3	2	181	4988.088156755141	12.284271247461902
M100	-0.5	3	3	175	4988.088156755141	12.284271247461902
M100	-0.25	0	1	0	0.012139531963414572	-6.36414338985142
M100	-0.25	0	2	0	0.012139531963414572	-6.36414338985142
M100	-0.25	0	3	0	0.012139531963414572	-6.36414338985142
M100	-0.25	1	1	26	3.1077201826341305	1.63585661014858
M100	-0.25	1	2	25	3.1077201826341305	1.63585661014858
M100	-0.25	1	3	17	3.1077201826341305	1.63585661014858
M100	-0.25	2	1	82	795.5763667543368	9.63585661014858
M100	-0.25	2	2	100	795.5763667543368	9.63585661014858
M100	-0.25	2	3	104	795.5763667543368	9.63585661014858
M100	-0.25	3	1	233	203667.54988911023	17.63585661014858
M100	-0.25	3	2	213	203667.54988911023	17.63585661014858
M100	-0.25	3	3	239	203667.54988911023	17.63585661014858
M100	0.0	0	1	11	1.0	0.0
M100	0.0	0	2	12	1.0	0.0
M100	0.0	0	3	16	1.0	0.0
M100	0.0	1	1	96	256.0	8.0
M100	0.0	1	2	84	256.0	8.0
M100	0.0	1	3	97	256.0	8.0
M100	0.0	2	1	219	65536.0	16.0
M100	0.0	2	2	183	65536.0	16.0
M100	0.0	2	3	224	65536.0	16.0
M100	0.0	3	1	383	16777216.0	24.0
M100	0.0	3	2	400	16777216.0	24.0
M100	0.0	3	3	373	16777216.0	24.0
M100	0.25	0	1	116	189.7932140244255	7.568284600108841
M100	0.25	0	2	97	189.7932140244255	7.568284600108841
M100	0.25	0	3	98	189.7932140244255	7.568284600108841
M100	0.25	1	1	205	48587.06279025293	15.568284600108841
M100	0.25	1	2	196	48587.06279025293	15.568284600108841
M100	0.25	1	3	231	48587.06279025293	15.568284600108841
M100	0.25	2	1	402	12438288.074304733	23.56828460010884
M100	0.25	2	2	402	12438288.074304733	23.56828460010884
M100	0.25	2	3	392	12438288.074304733	23.56828460010884
M100	0.25	3	1	630	3184201747.0220118	31.56828460010884
M100	0.25	3	2	638	3184201747.0220118	31.56828460010884
M100	0.25	3	3	624	3184201747.0220118	31.56828460010884
M100	0.5	0	1	203	97191.4978889098	16.568542494923804
M100	0.5	0	2	210	97191.4978889098	16.568542494923804
M100	0.5	0	3	219	97191.4978889098	16.568542494923804
M100	0.5	1	1	338	24881023.45956091	24.568542494923804
M100	0.5	1	2	350	24881023.45956091	24.568542494923804
M100	0.5	1	3	343	24881023.45956091	24.568542494923804
M100	0.5	2	1	591	6369542005.647593	32.568542494923804
M100	0.5	2	2	576	6369542005.647593	32.568542494923804
M100	0.5	2	3	603	6369542005.647593	32.568542494923804
M100	0.5	3	1	813	1630602753445.7837	40.568542494923804
M100	0.5	3	2	838	1630602753445.7837	40.568542494923804
M100	0.5	3	3	809	1630602753445.7837	40.568542494923804
M100	0.75	0	1	441	162033089.366536	27.27171322029716
M100	0.75	0	2	392	162033089.366536	27.27171322029716
M100	0.75	0	3	419	162033089.366536	27.27171322029716
M100	0.75	1	1	648	41480470877.83321	35.27171322029716
M100	0.75	1	2	667	41480470877.83321	35.27171322029716
M100	0.75	1	3	663	41480470877.83321	35.27171322029716
M100	0.75	2	1	880	10619000544725.303	43.27171322029716
M100	0.75	2	2	896	10619000544725.303	43.27171322029716
M100	0.75	2	3	889	10619000544725.303	43.27171322029716
M100	0.75	3	1	986	2718464139449677.5	51.27171322029716
M100	0.75	3	2	982	2718464139449677.5	51.27171322029716
M100	0.75	3	3	974	2718464139449677.5	51.27171322029716
M100	1.0	0	1	817	1099511627776.0	40.0
M100	1.0	0	2	787	1099511627776.0	40.0
M100	1.0	0	3	826	1099511627776.0	40.0
M100	1.0	1	1	962	281474976710656.0	48.0
M100	1.0	1	2	954	281474976710656.0	48.0
M100	1.0	1	3	960	281474976710656.0	48.0
M100	1.0	2	1	1000	7.205759403792794e+16	56.0
M100	1.0	2	2	999	7.205759403792794e+16	56.0
M100	1.0	2	3	1000	7.205759403792794e+16	56.0
M100	1.0	3	1	1000	1.8446744073709552e+19	64.0
M100	1.0	3	2	1000	1.8446744073709552e+19	64.0
M100	1.0	3	3	1000	1.8446744073709552e+19	64.0
U100	-1.0	0	1	0	9.5367431640625e-07	-20.0
U100	-1.0	0	2	0	9.5367431640625e-07	-20.0
U100	-1.0	0	3	0	9.5367431640625e-07	-20.0
U100	-1.0	1	1	0	9.5367431640625e-07	-20.0
U100	-1.0	1	2	0	9.5367431640625e-07	-20.0
U100	-1.0	1	3	0	9.5367431640625e-07	-20.0
U100	-1.0	2	1	0	9.5367431640625e-07	-20.0
U100	-1.0	2	2	0	9.5367431640625e-07	-20.0
U100	-1.0	2	3	0	9.5367431640625e-07	-20.0
U100	-1.0	3	1	0	9.5367431640625e-07	-20.0
U100	-1.0	3	2	0	9.5367431640625e-07	-20.0
U100	-1.0	3	3	0	9.5367431640625e-07	-20.0
U100	-0.75	0	1	0	1.3138337892886992e-05	-16.21585769994558
U100	-0.75	0	2	0	1.3138337892886992e-05	-16.21585769994558
U100	-0.75	0	3	0	1.3138337892886992e-05	-16.21585769994558
U100	-0.75	1	1	0	1.3138337892886992e-05	-16.21585769994558
U100	-0.75	1	2	0	1.3138337892886992e-05	-16.21585769994558
U100	-0.75	1	3	0	1.3138337892886992e-05	-16.21585769994558
U100	-0.75	2	1	0	1.3138337892886992e-05	-16.21585769994558
U100	-0.75	2	2	0	1.3138337892886992e-05	-16.21585769994558
U100	-0.75	2	3	0	1.3138337892886992e-05	-16.21585769994558
U100	-0.75	3	1	0	1.3138337892886992e-05	-16.21585769994558
U100	-0.75	3	2	0	1.3138337892886992e-05	-16.21585769994558
U100	-0.75	3	3	0	1.3138337892886992e-05	-16.21585769994558
U100	-0.5	0	1	0	0.0002973132226917232	-11.715728752538098
U100	-0.5	0	2	0	0.0002973132226917232	-11.715728752538098
U100	-0.5	0	3	0	0.0002973132226917232	-11.715728752538098
U100	-0.5	1	1	1	0.0002973132226917232	-11.715728752538098
U100	-0.5	1	2	2	0.0002973132226917232	-11.715728752538098
U100	-0.5	1	3	0	0.0002973132226917232	-11.715728752538098
U100	-0.5	2	1	1	0.0002973132226917232	-11.715728752538098
U100	-0.5	2	2	0	0.0002973132226917232	-11.715728752538098
U100	-0.5	2	3	1	0.0002973132226917232	-11.715728752538098
U100	-0.5	3	1	0	0.0002973132226917232	-11.715728752538098
U100	-0.5	3	2	0	0.0002973132226917232	-11.715728752538098
U100	-0.5	3	3	2	0.0002973132226917232	-11.715728752538098
U100	-0.25	0	1	5	0.012139531963414572	-6.36414338985142
U100	-0.25	0	2	2	0.012139531963414572	-6.36414338985142
U100	-0.25	0	3	3	0.012139531963414572	-6.36414338985142
U100	-0.25	1	1	4	0.012139531963414572	-6.36414338985142
U100	-0.25	1	2	6	0.012139531963414572	-6.36414338985142
U100	-0.25	1	3	7	0.012139531963414572	-6.36414338985142
U100	-0.25	2	1	8	0.012139531963414572	-6.36414338985142
U100	-0.25	2	2	9	0.012139531963414572	-6.36414338985142
U100	-0.25	2	3	7	0.012139531963414572	-6.36414338985142
U100	-0.25	3	1	7	0.012139531963414572	-6.36414338985142
U100	-0.25	3	2	4	0.012139531963414572	-6.36414338985142
U100	-0.25	3	3	6	0.012139531963414572	-6.36414338985142
U100	0.0	0	1	189	1.0	0.0
U100	0.0	0	2	192	1.0	0.0
U100	0.0	0	3	209	1.0	0.0
U100	0.0	1	1	210	1.0	0.0
U100	0.0	1	2	184	1.0	0.0
U100	0.0	1	3	187	1.0	0.0
U100	0.0	2	1	184	1.0	0.0
U100	0.0	2	2	200	1.0	0.0
U100	0.0	2	3	187	1.0	0.0
U100	0.0	3	1	206	1.0	0.0
U100	0.0	3	2	201	1.0	0.0
U100	0.0	3	3	190	1.0	0.0
U100	0.25	0	1	795	189.7932140244255	7.568284600108841
U100	0.25	0	2	774	189.7932140244255	7.568284600108841
U100	0.25	0	3	792	189.7932140244255	7.568284600108841
U100	0.25	1	1	786	189.7932140244255	7.568284600108841
U100	0.25	1	2	781	189.7932140244255	7.568284600108841
U100	0.25	1	3	780	189.7932140244255	7.568284600108841
U100	0.25	2	1	777	189.7932140244255	7.568284600108841
U100	0.25	2	2	801	189.7932140244255	7.568284600108841
U100	0.25	2	3	801	189.7932140244255	7.568284600108841
U100	0.25	3	1	801	189.7932140244255	7.568284600108841
U100	0.25	3	2	778	189.7932140244255	7.568284600108841
U100	0.25	3	3	763	189.7932140244255	7.568284600108841
U100	0.5	0	1	983	97191.4978889098	16.568542494923804
U100	0.5	0	2	982	97191.4978889098	16.568542494923804
U100	0.5	0	3	982	97191.4978889098	16.568542494923804
U100	0.5	1	1	984	97191.4978889098	16.568542494923804
U100	0.5	1	2	988	97191.4978889098	16.568542494923804
U100	0.5	1	3	987	97191.4978889098	16.568542494923804
U100	0.5	2	1	987	97191.4978889098	16.568542494923804
U100	0.5	2	2	991	97191.4978889098	16.568542494923804
U100	0.5	2	3	988	97191.4978889098	16.568542494923804
U100	0.5	3	1	980	97191.4978889098	16.568542494923804
U100	0.5	3	2	984	97191.4978889098	16.568542494923804
U100	0.5	3	3	984	97191.4978889098	16.568542494923804
U100	0.75	0	1	999	162033089.366536	27.27171322029716
U100	0.75	0	2	999	162033089.366536	27.27171322029716
U100	0.75	0	3	999	162033089.366536	27.27171322029716
U100	0.75	1	1	999	162033089.366536	27.27171322029716
U100	0.75	1	2	999	162033089.366536	27.27171322029716
U100	0.75	1	3	1000	162033089.366536	27.27171322029716
U100	0.75	2	1	999	162033089.366536	27.27171322029716
U100	0.75	2	2	1000	162033089.366536	27.27171322029716
U100	0.75	2	3	1000	162033089.366536	27.27171322029716
U100	0.75	3	1	998	162033089.366536	27.27171322029716
U100	0.75	3	2	1000	162033089.366536	27.27171322029716
U100	0.75	3	3	1000	162033089.366536	27.27171322029716
U100	1.0	0	1	1000	1099511627776.0	40.0
U100	1.0	0	2	1000	1099511627776.0	40.0
U100	1.0	0	3	1000	1099511627776.0	40.0
U100	1.0	1	1	1000	1099511627776.0	40.0
U100	1.0	1	2	1000	1099511627776.0	40.0
U100	1.0	1	3	1000	1099511627776.0	40.0
U100	1.0	2	1	1000	1099511627776.0	40.0
U100	1.0	2	2	1000	1099511627776.0	40.0
U100	1.0	2	3	1000	1099511627776.0	40.0
U100	1.0	3	1	1000	1099511627776.0	40.0
U100	1.0	3	2	1000	1099511627776.0	40.0
U100	1.0	3	3	1000	1099511627776.0	40.0
U25/M75	-1.0	0	1	0	9.5367431640625e-07	-20.0
U25/M75	-1.0	0	2	0	9.5367431640625e-07	-20.0
U25/M75	-1.0	0	3	0	9.5367431640625e-07	-20.0
U25/M75	-1.0	1	1	0	6.103515625e-05	-14.0
U25/M75	-1.0	1	2	0	6.103515625e-05	-14.0
U25/M75	-1.0	1	3	0	6.103515625e-05	-14.0
U25/M75	-1.0	2	1	0	0.00390625	-8.0
U25/M75	-1.0	2	2	0	0.00390625	-8.0
U25/M75	-1.0	2	3	0	0.00390625	-8.0
U25/M75	-1.0	3	1	1	0.25	-2.0
U25/M75	-1.0	3	2	2	0.25	-2.0
U25/M75	-1.0	3	3	1	0.25	-2.0
U25/M75	-0.75	0	1	0	1.3138337892886992e-05	-16.21585769994558
U25/M75	-0.75	0	2	0	1.3138337892886992e-05	-16.21585769994558
U25/M75	-0.75	0	3	0	1.3138337892886992e-05	-16.21585769994558
U25/M75	-0.75	1	1	0	0.0008408536251447675	-10.21585769994558
U25/M75	-0.75	1	2	0	0.0008408536251447675	-10.21585769994558
U25/M75	-0.75	1	3	0	0.0008408536251447675	-10.21585769994558
U25/M75	-0.75	2	1	2	0.05381463200926512	-4.21585769994558
U25/M75	-0.75	2	2	0	0.05381463200926512	-4.21585769994558
U25/M75	-0.75	2	3	2	0.05381463200926512	-4.21585769994558
U25/M75	-0.75	3	1	5	3.4441364485929675	1.7841423000544196
U25/M75	-0.75	3	2	12	3.4441364485929675	1.7841423000544196
U25/M75	-0.75	3	3	6	3.4441364485929675	1.7841423000544196
U25/M75	-0.5	0	1	0	0.0002973132226917232	-11.715728752538098
U25/M75	-0.5	0	2	0	0.0002973132226917232	-11.715728752538098
U25/M75	-0.5	0	3	0	0.0002973132226917232	-11.715728752538098
U25/M75	-0.5	1	1	0	0.019028046252270284	-5.715728752538098
U25/M75	-0.5	1	2	0	0.019028046252270284	-5.715728752538098
U25/M75	-0.5	1	3	2	0.019028046252270284	-5.715728752538098
U25/M75	-0.5	2	1	11	1.2177949601452982	0.284271247461902
U25/M75	-0.5	2	2	8	1.2177949601452982	0.284271247461902
U25/M75	-0.5	2	3	9	1.2177949601452982	0.284271247461902
U25/M75	-0.5	3	1	20	77.93887744929908	6.284271247461902
U25/M75	-0.5	3	2	22	77.93887744929908	6.284271247461902
U25/M75	-0.5	3	3	27	77.93887744929908	6.284271247461902
U25/M75	-0.25	0	1	0	0.012139531963414572	-6.36414338985142
U25/M75	-0.25	0	2	0	0.012139531963414572	-6.36414338985142
U25/M75	-0.25	0	3	1	0.012139531963414572	-6.36414338985142
U25/M75	-0.25	1	1	10	0.7769300456585326	-0.3641433898514199
U25/M75	-0.25	1	2	6	0.7769300456585326	-0.3641433898514199
U25/M75	-0.25	1	3	8	0.7769300456585326	-0.3641433898514199
U25/M75	-0.25	2	1	32	49.72352292214609	5.63585661014858
U25/M75	-0.25	2	2	28	49.72352292214609	5.63585661014858
U25/M75	-0.25	2	3	35	49.72352292214609	5.63585661014858
U25/M75	-0.25	3	1	59	3182.3054670173474	11.63585661014858
U25/M75	-0.25	3	2	68	3182.3054670173474	11.63585661014858
U25/M75	-0.25	3	3	56	3182.3054670173474	11.63585661014858
U25/M75	0.0	0	1	17	1.0	0.0
U25/M75	0.0	0	2	15	1.0	0.0
U25/M75	0.0	0	3	18	1.0	0.0
U25/M75	0.0	1	1	95	64.0	6.0
U25/M75	0.0	1	2	80	64.0	6.0
U25/M75	0.0	1	3	90	64.0	6.0
U25/M75	0.0	2	1	181	4096.0	12.0
U25/M75	0.0	2	2	159	4096.0	12.0
U25/M75	0.0	2	3	160	4096.0	12.0
U25/M75	0.0	3	1	264	262144.0	18.0
U25/M75	0.0	3	2	254	262144.0	18.0
U25/M75	0.0	3	3	271	262144.0	18.0
U25/M75	0.25	0	1	217	189.7932140244255	7.568284600108841
U25/M75	0.25	0	2	246	189.7932140244255	7.568284600108841
U25/M75	0.25	0	3	234	189.7932140244255	7.568284600108841
U25/M75	0.25	1	1	465	12146.765697563233	13.568284600108841
U25/M75	0.25	1	2	445	12146.765697563233	13.568284600108841
U25/M75	0.25	1	3	452	12146.765697563233	13.568284600108841
U25/M75	0.25	2	1	622	777393.0046440458	19.56828460010884
U25/M75	0.25	2	2	635	777393.0046440458	19.56828460010884
U25/M75	0.25	2	3	627	777393.0046440458	19.56828460010884
U25/M75	0.25	3	1	733	49753152.29721893	25.56828460010884
U25/M75	0.25	3	2	744	49753152.29721893	25.56828460010884
U25/M75	0.25	3	3	745	49753152.29721893	25.56828460010884
U25/M75	0.5	0	1	906	97191.4978889098	16.568542494923804
U25/M75	0.5	0	2	903	97191.4978889098	16.568542494923804
U25/M75	0.5	0	3	897	97191.4978889098	16.568542494923804
U25/M75	0.5	1	1	955	6220255.864890227	22.568542494923804
U25/M75	0.5	1	2	955	6220255.864890227	22.568542494923804
U25/M75	0.5	1	3	955	6220255.864890227	22.568542494923804
U25/M75	0.5	2	1	977	398096375.35297453	28.568542494923804
U25/M75	0.5	2	2	986	398096375.35297453	28.568542494923804
U25/M75	0.5	2	3	977	398096375.35297453	28.568542494923804
U25/M75	0.5	3	1	986	25478168022.59037	34.568542494923804
U25/M75	0.5	3	2	989	25478168022.59037	34.568542494923804
U25/M75	0.5	3	3	977	25478168022.59037	34.568542494923804
U25/M75	0.75	0	1	998	162033089.366536	27.27171322029716
U25/M75	0.75	0	2	999	162033089.366536	27.27171322029716
U25/M75	0.75	0	3	998	162033089.366536	27.27171322029716
U25/M75	0.75	1	1	999	10370117719.458303	33.27171322029716
U25/M75	0.75	1	2	999	10370117719.458303	33.27171322029716
U25/M75	0.75	1	3	1000	10370117719.458303	33.27171322029716
U25/M75	0.75	2	1	1000	663687534045.3314	39.27171322029716
U25/M75	0.75	2	2	999	663687534045.3314	39.27171322029716
U25/M75	0.75	2	3	1000	663687534045.3314	39.27171322029716
U25/M75	0.75	3	1	1000	42476002178901.21	45.27171322029716
U25/M75	0.75	3	2	999	42476002178901.21	45.27171322029716
U25/M75	0.75	3	3	1000	42476002178901.21	45.27171322029716
U25/M75	1.0	0	1	1000	1099511627776.0	40.0
U25/M75	1.0	0	2	1000	1099511627776.0	40.0
U25/M75	1.0	0	3	1000	1099511627776.0	40.0
U25/M75	1.0	1	1	1000	70368744177664.0	46.0
U25/M75	1.0	1	2	1000	70368744177664.0	46.0
U25/M75	1.0	1	3	1000	70368744177664.0	46.0
U25/M75	1.0	2	1	1000	4503599627370496.0	52.0
U25/M75	1.0	2	2	1000	4503599627370496.0	52.0
U25/M75	1.0	2	3	1000	4503599627370496.0	52.0
U25/M75	1.0	3	1	1000	2.8823037615171174e+17	58.0
U25/M75	1.0	3	2	1000	2.8823037615171174e+17	58.0
U25/M75	1.0	3	3	1000	2.8823037615171174e+17	58.0
U50/M50	-1.0	0	1	0	9.5367431640625e-07	-20.0
U50/M50	-1.0	0	2	0	9.5367431640625e-07	-20.0
U50/M50	-1.0	0	3	0	9.5367431640625e-07	-20.0
U50/M50	-1.0	1	1	0	1.52587890625e-05	-16.0
U50/M50	-1.0	1	2	0	1.52587890625e-05	-16.0
U50/M50	-1.0	1	3	0	1.52587890625e-05	-16.0
U50/M50	-1.0	2	1	0	0.000244140625	-12.0
U50/M50	-1.0	2	2	0	0.000244140625	-12.0
U50/M50	-1.0	2	3	0	0.000244140625	-12.0
U50/M50	-1.0	3	1	0	0.00390625	-8.0
U50/M50	-1.0	3	2	0	0.00390625	-8.0
U50/M50	-1.0	3	3	1	0.00390625	-8.0
U50/M50	-0.75	0	1	0	1.3138337892886992e-05	-16.21585769994558
U50/M50	-0.75	0	2	0	1.3138337892886992e-05	-16.21585769994558
U50/M50	-0.75	0	3	0	1.3138337892886992e-05	-16.21585769994558
U50/M50	-0.75	1	1	0	0.00021021340628619187	-12.21585769994558
U50/M50	-0.75	1	2	0	0.00021021340628619187	-12.21585769994558
U50/M50	-0.75	1	3	0	0.00021021340628619187	-12.21585769994558
U50/M50	-0.75	2	1	0	0.00336341450057907	-8.21585769994558
U50/M50	-0.75	2	2	0	0.00336341450057907	-8.21585769994558
U50/M50	-0.75	2	3	0	0.00336341450057907	-8.21585769994558
U50/M50	-0.75	3	1	1	0.05381463200926512	-4.21585769994558
U50/M50	-0.75	3	2	0	0.05381463200926512	-4.21585769994558
U50/M50	-0.75	3	3	1	0.05381463200926512	-4.21585769994558
U50/M50	-0.5	0	1	0	0.0002973132226917232	-11.715728752538098
U50/M50	-0.5	0	2	0	0.0002973132226917232	-11.715728752538098
U50/M50	-0.5	0	3	0	0.0002973132226917232	-11.715728752538098
U50/M50	-0.5	1	1	0	0.004757011563067571	-7.715728752538098
U50/M50	-0.5	1	2	0	0.004757011563067571	-7.715728752538098
U50/M50	-0.5	1	3	0	0.004757011563067571	-7.715728752538098
U50/M50	-0.5	2	1	0	0.07611218500908114	-3.715728752538098
U50/M50	-0.5	2	2	1	0.07611218500908114	-3.715728752538098
U50/M50	-0.5	2	3	1	0.07611218500908114	-3.715728752538098
U50/M50	-0.5	3	1	4	1.2177949601452982	0.284271247461902
U50/M50	-0.5	3	2	3	1.2177949601452982	0.284271247461902
U50/M50	-0.5	3	3	5	1.2177949601452982	0.284271247461902
U50/M50	-0.25	0	1	0	0.012139531963414572	-6.36414338985142
U50/M50	-0.25	0	2	2	0.012139531963414572	-6.36414338985142
U50/M50	-0.25	0	3	0	0.012139531963414572	-6.36414338985142
U50/M50	-0.25	1	1	7	0.19423251141463316	-2.36414338985142
U50/M50	-0.25	1	2	6	0.19423251141463316	-2.36414338985142
U50/M50	-0.25	1	3	1	0.19423251141463316	-2.36414338985142
U50/M50	-0.25	2	1	14	3.1077201826341305	1.63585661014858
U50/M50	-0.25	2	2	13	3.1077201826341305	1.63585661014858
U50/M50	-0.25	2	3	11	3.1077201826341305	1.63585661014858
U50/M50	-0.25	3	1	22	49.72352292214609	5.63585661014858
U50/M50	-0.25	3	2	33	49.72352292214609	5.63585661014858
U50/M50	-0.25	3	3	13	49.72352292214609	5.63585661014858
U50/M50	0.0	0	1	17	1.0	0.0
U50/M50	0.0	0	2	19	1.0	0.0
U50/M50	0.0	0	3	21	1.0	0.0
U50/M50	0.0	1	1	82	16.0	4.0
U50/M50	0.0	1	2	59	16.0	4.0
U50/M50	0.0	1	3	72	16.0	4.0
U50/M50	0.0	2	1	137	256.0	8.0
U50/M50	0.0	2	2	162	256.0	8.0
U50/M50	0.0	2	3	141	256.0	8.0
U50/M50	0.0	3	1	233	4096.0	12.0
U50/M50	0.0	3	2	204	4096.0	12.0
U50/M50	0.0	3	3	191	4096.0	12.0
U50/M50	0.25	0	1	515	189.7932140244255	7.568284600108841
U50/M50	0.25	0	2	499	189.7932140244255	7.568284600108841
U50/M50	0.25	0	3	490	189.7932140244255	7.568284600108841
U50/M50	0.25	1	1	664	3036.691424390808	11.568284600108841
U50/M50	0.25	1	2	673	3036.691424390808	11.568284600108841
U50/M50	0.25	1	3	663	3036.691424390808	11.568284600108841
U50/M50	0.25	2	1	753	48587.06279025293	15.568284600108841
U50/M50	0.25	2	2	732	48587.06279025293	15.568284600108841
U50/M50	0.25	2	3	737	48587.06279025293	15.568284600108841
U50/M50	0.25	3	1	791	777393.0046440458	19.56828460010884
U50/M50	0.25	3	2	774	777393.0046440458	19.56828460010884
U50/M50	0.25	3	3	784	777393.0046440458	19.56828460010884
U50/M50	0.5	0	1	983	97191.4978889098	16.568542494923804
U50/M50	0.5	0	2	982	97191.4978889098	16.568542494923804
U50/M50	0.5	0	3	987	97191.4978889098	16.568542494923804
U50/M50	0.5	1	1	987	1555063.9662225568	20.568542494923804
U50/M50	0.5	1	2	978	1555063.9662225568	20.568542494923804
U50/M50	0.5	1	3	983	1555063.9662225568	20.568542494923804
U50/M50	0.5	2	1	986	24881023.45956091	24.568542494923804
U50/M50	0.5	2	2	987	24881023.45956091	24.568542494923804
U50/M50	0.5	2	3	987	24881023.45956091	24.568542494923804
U50/M50	0.5	3	1	986	398096375.35297453	28.568542494923804
U50/M50	0.5	3	2	982	398096375.35297453	28.568542494923804
U50/M50	0.5	3	3	979	398096375.35297453	28.568542494923804
U50/M50	0.75	0	1	999	162033089.366536	27.27171322029716
U50/M50	0.75	0	2	1000	162033089.366536	27.27171322029716
U50/M50	0.75	0	3	999	162033089.366536	27.27171322029716
U50/M50	0.75	1	1	999	2592529429.864576	31.27171322029716
U50/M50	0.75	1	2	999	2592529429.864576	31.27171322029716
U50/M50	0.75	1	3	1000	2592529429.864576	31.27171322029716
U50/M50	0.75	2	1	998	41480470877.83321	35.27171322029716
U50/M50	0.75	2	2	999	41480470877.83321	35.27171322029716
U50/M50	0.75	2	3	999	41480470877.83321	35.27171322029716
U50/M50	0.75	3	1	999	663687534045.3314	39.27171322029716
U50/M50	0.75	3	2	1000	663687534045.3314	39.27171322029716
U50/M50	0.75	3	3	999	663687534045.3314	39.27171322029716
U50/M50	1.0	0	1	1000	1099511627776.0	40.0
U50/M50	1.0	0	2	1000	1099511627776.0	40.0
U50/M50	1.0	0	3	1000	1099511627776.0	40.0
U50/M50	1.0	1	1	1000	17592186044416.0	44.0
U50/M50	1.0	1	2	1000	17592186044416.0	44.0
U50/M50	1.0	1	3	1000	17592186044416.0	44.0
U50/M50	1.0	2	1	1000	281474976710656.0	48.0
U50/M50	1.0	2	2	1000	281474976710656.0	48.0
U50/M50	1.0	2	3	1000	281474976710656.0	48.0
U50/M50	1.0	3	1	1000	4503599627370496.0	52.0
U50/M50	1.0	3	2	1000	4503599627370496.0	52.0
U50/M50	1.0	3	3	1000	4503599627370496.0	52.0
