## Supplementary Mathematical Model for "Obligate multicellularity circumvents population genetic barriers to collective-level adaptation": Figure_5_survival_and_fitness.csv

life_cycle	log2_growth_effect	log2_selection_effect	survival_fraction	relative_cycle_fitness	log2_relative_cycle_fitness
M100	-1.0	0	0.0	9.5367431640625e-07	-20.0
M100	-0.75	0	0.0	1.3138337892886992e-05	-16.21585769994558
M100	-0.5	0	0.0	0.0002973132226917232	-11.715728752538098
M100	-0.25	0	0.0	0.012139531963414572	-6.36414338985142
M100	0.0	0	0.013	1.0	0.0
M100	0.25	0	0.10366666666666667	189.7932140244255	7.568284600108841
M100	0.5	0	0.21066666666666667	97191.4978889098	16.568542494923804
M100	0.75	0	0.41733333333333333	162033089.366536	27.27171322029716
M100	1.0	0	0.81	1099511627776.0	40.0
M100	-1.0	1	0.0	0.000244140625	-12.0
M100	-0.75	1	0.0	0.00336341450057907	-8.21585769994558
M100	-0.5	1	0.0016666666666666668	0.07611218500908114	-3.715728752538098
M100	-0.25	1	0.02266666666666667	3.1077201826341305	1.63585661014858
M100	0.0	1	0.09233333333333332	256.0	8.0
M100	0.25	1	0.21066666666666667	48587.06279025293	15.568284600108841
M100	0.5	1	0.3436666666666667	24881023.45956091	24.568542494923804
M100	0.75	1	0.6593333333333333	41480470877.83321	35.27171322029716
M100	1.0	1	0.9586666666666667	281474976710656.0	48.0
M100	-1.0	2	0.0016666666666666668	0.0625	-4.0
M100	-0.75	2	0.014666666666666666	0.8610341121482419	-0.21585769994558035
M100	-0.5	2	0.048666666666666664	19.48471936232477	4.284271247461902
M100	-0.25	2	0.09533333333333333	795.5763667543368	9.63585661014858
M100	0.0	2	0.20866666666666667	65536.0	16.0
M100	0.25	2	0.39866666666666667	12438288.074304733	23.56828460010884
M100	0.5	2	0.59	6369542005.647593	32.568542494923804
M100	0.75	2	0.8883333333333334	10619000544725.303	43.27171322029716
M100	1.0	2	0.9996666666666666	7.205759403792794e+16	56.0
M100	-1.0	3	0.057666666666666665	16.0	4.0
M100	-0.75	3	0.12466666666666668	220.42473270994992	7.78414230005442
M100	-0.5	3	0.18033333333333335	4988.088156755141	12.284271247461902
M100	-0.25	3	0.22833333333333333	203667.54988911023	17.63585661014858
M100	0.0	3	0.3853333333333333	16777216.0	24.0
M100	0.25	3	0.6306666666666666	3184201747.0220118	31.56828460010884
M100	0.5	3	0.82	1630602753445.7837	40.568542494923804
M100	0.75	3	0.9806666666666666	2718464139449677.5	51.27171322029716
M100	1.0	3	1.0	1.8446744073709552e+19	64.0
U100	-1.0	0	0.0	9.5367431640625e-07	-20.0
U100	-0.75	0	0.0	1.3138337892886992e-05	-16.21585769994558
U100	-0.5	0	0.0	0.0002973132226917232	-11.715728752538098
U100	-0.25	0	0.0033333333333333335	0.012139531963414572	-6.36414338985142
U100	0.0	0	0.19666666666666666	1.0	0.0
U100	0.25	0	0.787	189.7932140244255	7.568284600108841
U100	0.5	0	0.9823333333333334	97191.4978889098	16.568542494923804
U100	0.75	0	0.999	162033089.366536	27.27171322029716
U100	1.0	0	1.0	1099511627776.0	40.0
U100	-1.0	1	0.0	9.5367431640625e-07	-20.0
U100	-0.75	1	0.0	1.3138337892886992e-05	-16.21585769994558
U100	-0.5	1	0.001	0.0002973132226917232	-11.715728752538098
U100	-0.25	1	0.005666666666666667	0.012139531963414572	-6.36414338985142
U100	0.0	1	0.19366666666666665	1.0	0.0
U100	0.25	1	0.7823333333333333	189.7932140244255	7.568284600108841
U100	0.5	1	0.9863333333333334	97191.4978889098	16.568542494923804
U100	0.75	1	0.9993333333333334	162033089.366536	27.27171322029716
U100	1.0	1	1.0	1099511627776.0	40.0
U100	-1.0	2	0.0	9.5367431640625e-07	-20.0
U100	-0.75	2	0.0	1.3138337892886992e-05	-16.21585769994558
U100	-0.5	2	0.0006666666666666666	0.0002973132226917232	-11.715728752538098
U100	-0.25	2	0.008	0.012139531963414572	-6.36414338985142
U100	0.0	2	0.19033333333333335	1.0	0.0
U100	0.25	2	0.793	189.7932140244255	7.568284600108841
U100	0.5	2	0.9886666666666666	97191.4978889098	16.568542494923804
U100	0.75	2	0.9996666666666666	162033089.366536	27.27171322029716
U100	1.0	2	1.0	1099511627776.0	40.0
U100	-1.0	3	0.0	9.5367431640625e-07	-20.0
U100	-0.75	3	0.0	1.3138337892886992e-05	-16.21585769994558
U100	-0.5	3	0.0006666666666666666	0.0002973132226917232	-11.715728752538098
U100	-0.25	3	0.005666666666666667	0.012139531963414572	-6.36414338985142
U100	0.0	3	0.199	1.0	0.0
U100	0.25	3	0.7806666666666666	189.7932140244255	7.568284600108841
U100	0.5	3	0.9826666666666666	97191.4978889098	16.568542494923804
U100	0.75	3	0.9993333333333334	162033089.366536	27.27171322029716
U100	1.0	3	1.0	1099511627776.0	40.0
U25/M75	-1.0	0	0.0	9.5367431640625e-07	-20.0
U25/M75	-0.75	0	0.0	1.3138337892886992e-05	-16.21585769994558
U25/M75	-0.5	0	0.0	0.0002973132226917232	-11.715728752538098
U25/M75	-0.25	0	0.0003333333333333333	0.012139531963414572	-6.36414338985142
U25/M75	0.0	0	0.016666666666666666	1.0	0.0
U25/M75	0.25	0	0.23233333333333334	189.7932140244255	7.568284600108841
U25/M75	0.5	0	0.902	97191.4978889098	16.568542494923804
U25/M75	0.75	0	0.9983333333333334	162033089.366536	27.27171322029716
U25/M75	1.0	0	1.0	1099511627776.0	40.0
U25/M75	-1.0	1	0.0	6.103515625e-05	-14.0
U25/M75	-0.75	1	0.0	0.0008408536251447675	-10.21585769994558
U25/M75	-0.5	1	0.0006666666666666666	0.019028046252270284	-5.715728752538098
U25/M75	-0.25	1	0.008	0.7769300456585326	-0.3641433898514199
U25/M75	0.0	1	0.08833333333333333	64.0	6.0
U25/M75	0.25	1	0.454	12146.765697563233	13.568284600108841
U25/M75	0.5	1	0.955	6220255.864890227	22.568542494923804
U25/M75	0.75	1	0.9993333333333334	10370117719.458303	33.27171322029716
U25/M75	1.0	1	1.0	70368744177664.0	46.0
U25/M75	-1.0	2	0.0	0.00390625	-8.0
U25/M75	-0.75	2	0.0013333333333333333	0.05381463200926512	-4.21585769994558
U25/M75	-0.5	2	0.009333333333333334	1.2177949601452982	0.284271247461902
U25/M75	-0.25	2	0.03166666666666667	49.72352292214609	5.63585661014858
U25/M75	0.0	2	0.16666666666666666	4096.0	12.0
U25/M75	0.25	2	0.628	777393.0046440458	19.56828460010884
U25/M75	0.5	2	0.98	398096375.35297453	28.568542494923804
U25/M75	0.75	2	0.9996666666666666	663687534045.3314	39.27171322029716
U25/M75	1.0	2	1.0	4503599627370496.0	52.0
U25/M75	-1.0	3	0.0013333333333333333	0.25	-2.0
U25/M75	-0.75	3	0.007666666666666667	3.4441364485929675	1.7841423000544196
U25/M75	-0.5	3	0.023	77.93887744929908	6.284271247461902
U25/M75	-0.25	3	0.061	3182.3054670173474	11.63585661014858
U25/M75	0.0	3	0.263	262144.0	18.0
U25/M75	0.25	3	0.7406666666666666	49753152.29721893	25.56828460010884
U25/M75	0.5	3	0.984	25478168022.59037	34.568542494923804
U25/M75	0.75	3	0.9996666666666666	42476002178901.21	45.27171322029716
U25/M75	1.0	3	1.0	2.8823037615171174e+17	58.0
U50/M50	-1.0	0	0.0	9.5367431640625e-07	-20.0
U50/M50	-0.75	0	0.0	1.3138337892886992e-05	-16.21585769994558
U50/M50	-0.5	0	0.0	0.0002973132226917232	-11.715728752538098
U50/M50	-0.25	0	0.0006666666666666666	0.012139531963414572	-6.36414338985142
U50/M50	0.0	0	0.019	1.0	0.0
U50/M50	0.25	0	0.5013333333333333	189.7932140244255	7.568284600108841
U50/M50	0.5	0	0.984	97191.4978889098	16.568542494923804
U50/M50	0.75	0	0.9993333333333334	162033089.366536	27.27171322029716
U50/M50	1.0	0	1.0	1099511627776.0	40.0
U50/M50	-1.0	1	0.0	1.52587890625e-05	-16.0
U50/M50	-0.75	1	0.0	0.00021021340628619187	-12.21585769994558
U50/M50	-0.5	1	0.0	0.004757011563067571	-7.715728752538098
U50/M50	-0.25	1	0.004666666666666667	0.19423251141463316	-2.36414338985142
U50/M50	0.0	1	0.071	16.0	4.0
U50/M50	0.25	1	0.6666666666666666	3036.691424390808	11.568284600108841
U50/M50	0.5	1	0.9826666666666666	1555063.9662225568	20.568542494923804
U50/M50	0.75	1	0.9993333333333334	2592529429.864576	31.27171322029716
U50/M50	1.0	1	1.0	17592186044416.0	44.0
U50/M50	-1.0	2	0.0	0.000244140625	-12.0
U50/M50	-0.75	2	0.0	0.00336341450057907	-8.21585769994558
U50/M50	-0.5	2	0.0006666666666666666	0.07611218500908114	-3.715728752538098
U50/M50	-0.25	2	0.012666666666666666	3.1077201826341305	1.63585661014858
U50/M50	0.0	2	0.14666666666666667	256.0	8.0
U50/M50	0.25	2	0.7406666666666666	48587.06279025293	15.568284600108841
U50/M50	0.5	2	0.9866666666666666	24881023.45956091	24.568542494923804
U50/M50	0.75	2	0.9986666666666666	41480470877.83321	35.27171322029716
U50/M50	1.0	2	1.0	281474976710656.0	48.0
U50/M50	-1.0	3	0.0003333333333333333	0.00390625	-8.0
U50/M50	-0.75	3	0.0006666666666666666	0.05381463200926512	-4.21585769994558
U50/M50	-0.5	3	0.004	1.2177949601452982	0.284271247461902
U50/M50	-0.25	3	0.02266666666666667	49.72352292214609	5.63585661014858
U50/M50	0.0	3	0.20933333333333334	4096.0	12.0
U50/M50	0.25	3	0.783	777393.0046440458	19.56828460010884
U50/M50	0.5	3	0.9823333333333334	398096375.35297453	28.568542494923804
U50/M50	0.75	3	0.9993333333333334	663687534045.3314	39.27171322029716
U50/M50	1.0	3	1.0	4503599627370496.0	52.0
