## Supplementary Mathematical Model for "Obligate multicellularity circumvents population genetic barriers to collective-level adaptation": mean_survival_counts.csv

life_cycle	log2_growth_effect	log2_selection_effect	batch_1_count	batch_2_count	batch_3_count	mean_survival_count	batch_1_source_cell	batch_2_source_cell	batch_3_source_cell
M100	-1.0	0	0	0	0	0.0	H974	H1010	H1046
M100	-1.0	1	0	0	0	0.0	H975	H1011	H1047
M100	-1.0	2	1	0	2	1.0	H976	H1012	H1048
M100	-1.0	3	55	58	58	57.0	H977	H1013	H1049
M100	-0.75	0	0	0	0	0.0	H978	H1014	H1050
M100	-0.75	1	0	0	0	0.0	H979	H1015	H1051
M100	-0.75	2	12	11	10	11.0	H980	H1016	H1052
M100	-0.75	3	116	112	130	119.33333333333333	H981	H1017	H1053
M100	-0.5	0	0	0	0	0.0	H982	H1018	H1054
M100	-0.5	1	1	1	1	1.0	H983	H1019	H1055
M100	-0.5	2	45	45	44	44.666666666666664	H984	H1020	H1056
M100	-0.5	3	176	190	177	181.0	H985	H1021	H1057
M100	-0.25	0	0	1	1	0.6666666666666666	H986	H1022	H1058
M100	-0.25	1	13	16	27	18.666666666666668	H987	H1023	H1059
M100	-0.25	2	115	102	83	100.0	H988	H1024	H1060
M100	-0.25	3	213	209	205	209.0	H989	H1025	H1061
M100	0.0	0	11	7	13	10.333333333333334	H990	H1026	H1062
M100	0.0	1	73	94	100	89.0	H991	H1027	H1063
M100	0.0	2	235	226	206	222.33333333333334	H992	H1028	H1064
M100	0.0	3	408	394	403	401.6666666666667	H993	H1029	H1065
M100	0.25	0	90	99	87	92.0	H994	H1030	H1066
M100	0.25	1	210	203	210	207.66666666666666	H995	H1031	H1067
M100	0.25	2	405	402	408	405.0	H996	H1032	H1068
M100	0.25	3	629	644	613	628.6666666666666	H997	H1033	H1069
M100	0.5	0	205	204	198	202.33333333333334	H998	H1034	H1070
M100	0.5	1	362	336	354	350.6666666666667	H999	H1035	H1071
M100	0.5	2	592	590	609	597.0	H1000	H1036	H1072
M100	0.5	3	830	839	828	832.3333333333334	H1001	H1037	H1073
M100	0.75	0	427	390	415	410.6666666666667	H1002	H1038	H1074
M100	0.75	1	658	634	634	642.0	H1003	H1039	H1075
M100	0.75	2	896	880	888	888.0	H1004	H1040	H1076
M100	0.75	3	990	986	992	989.3333333333334	H1005	H1041	H1077
M100	1.0	0	810	796	822	809.3333333333334	H1006	H1042	H1078
M100	1.0	1	959	955	958	957.3333333333334	H1007	H1043	H1079
M100	1.0	2	1000	999	1000	999.6666666666666	H1008	H1044	H1080
M100	1.0	3	1000	1000	1000	1000.0	H1009	H1045	H1081
U25/M75	-1.0	0	0	0	0	0.0	H110	H146	H182
U25/M75	-1.0	1	0	0	0	0.0	H111	H147	H183
U25/M75	-1.0	2	0	0	0	0.0	H112	H148	H184
U25/M75	-1.0	3	1	3	2	2.0	H113	H149	H185
U25/M75	-0.75	0	0	0	0	0.0	H114	H150	H186
U25/M75	-0.75	1	0	0	0	0.0	H115	H151	H187
U25/M75	-0.75	2	1	1	0	0.6666666666666666	H116	H152	H188
U25/M75	-0.75	3	8	7	5	6.666666666666667	H117	H153	H189
U25/M75	-0.5	0	0	0	0	0.0	H118	H154	H190
U25/M75	-0.5	1	3	0	0	1.0	H119	H155	H191
U25/M75	-0.5	2	9	8	4	7.0	H120	H156	H192
U25/M75	-0.5	3	22	32	26	26.666666666666668	H121	H157	H193
U25/M75	-0.25	0	0	0	0	0.0	H122	H158	H194
U25/M75	-0.25	1	6	12	9	9.0	H123	H159	H195
U25/M75	-0.25	2	32	40	28	33.333333333333336	H124	H160	H196
U25/M75	-0.25	3	79	59	69	69.0	H125	H161	H197
U25/M75	0.0	0	23	20	12	18.333333333333332	H126	H162	H198
U25/M75	0.0	1	80	76	83	79.66666666666667	H127	H163	H199
U25/M75	0.0	2	191	153	152	165.33333333333334	H128	H164	H200
U25/M75	0.0	3	292	254	253	266.3333333333333	H129	H165	H201
U25/M75	0.25	0	224	236	242	234.0	H130	H166	H202
U25/M75	0.25	1	421	438	455	438.0	H131	H167	H203
U25/M75	0.25	2	600	649	621	623.3333333333334	H132	H168	H204
U25/M75	0.25	3	718	742	738	732.6666666666666	H133	H169	H205
U25/M75	0.5	0	899	898	905	900.6666666666666	H134	H170	H206
U25/M75	0.5	1	954	973	966	964.3333333333334	H135	H171	H207
U25/M75	0.5	2	973	973	981	975.6666666666666	H136	H172	H208
U25/M75	0.5	3	982	981	978	980.3333333333334	H137	H173	H209
U25/M75	0.75	0	999	998	1000	999.0	H138	H174	H210
U25/M75	0.75	1	999	998	1000	999.0	H139	H175	H211
U25/M75	0.75	2	1000	1000	1000	1000.0	H140	H176	H212
U25/M75	0.75	3	1000	999	1000	999.6666666666666	H141	H177	H213
U25/M75	1.0	0	1000	1000	1000	1000.0	H142	H178	H214
U25/M75	1.0	1	1000	1000	1000	1000.0	H143	H179	H215
U25/M75	1.0	2	1000	1000	1000	1000.0	H144	H180	H216
U25/M75	1.0	3	1000	1000	1000	1000.0	H145	H181	H217
U100	-1.0	0	0	0	0	0.0	H2	H38	H74
U100	-1.0	1	0	0	0	0.0	H3	H39	H75
U100	-1.0	2	0	0	0	0.0	H4	H40	H76
U100	-1.0	3	0	0	0	0.0	H5	H41	H77
U100	-0.75	0	0	0	0	0.0	H6	H42	H78
U100	-0.75	1	0	0	0	0.0	H7	H43	H79
U100	-0.75	2	0	0	0	0.0	H8	H44	H80
U100	-0.75	3	0	0	0	0.0	H9	H45	H81
U100	-0.5	0	0	0	0	0.0	H10	H46	H82
U100	-0.5	1	0	0	0	0.0	H11	H47	H83
U100	-0.5	2	0	0	0	0.0	H12	H48	H84
U100	-0.5	3	0	0	2	0.6666666666666666	H13	H49	H85
U100	-0.25	0	5	12	3	6.666666666666667	H14	H50	H86
U100	-0.25	1	4	5	6	5.0	H15	H51	H87
U100	-0.25	2	7	6	6	6.333333333333333	H16	H52	H88
U100	-0.25	3	11	6	3	6.666666666666667	H17	H53	H89
U100	0.0	0	203	174	187	188.0	H18	H54	H90
U100	0.0	1	219	204	189	204.0	H19	H55	H91
U100	0.0	2	167	201	204	190.66666666666666	H20	H56	H92
U100	0.0	3	179	190	207	192.0	H21	H57	H93
U100	0.25	0	795	789	807	797.0	H22	H58	H94
U100	0.25	1	789	784	803	792.0	H23	H59	H95
U100	0.25	2	780	774	777	777.0	H24	H60	H96
U100	0.25	3	767	779	781	775.6666666666666	H25	H61	H97
U100	0.5	0	987	987	992	988.6666666666666	H26	H62	H98
U100	0.5	1	985	983	985	984.3333333333334	H27	H63	H99
U100	0.5	2	991	984	981	985.3333333333334	H28	H64	H100
U100	0.5	3	987	990	982	986.3333333333334	H29	H65	H101
U100	0.75	0	999	998	1000	999.0	H30	H66	H102
U100	0.75	1	1000	1000	1000	1000.0	H31	H67	H103
U100	0.75	2	999	1000	1000	999.6666666666666	H32	H68	H104
U100	0.75	3	1000	1000	999	999.6666666666666	H33	H69	H105
U100	1.0	0	1000	1000	1000	1000.0	H34	H70	H106
U100	1.0	1	1000	1000	1000	1000.0	H35	H71	H107
U100	1.0	2	1000	1000	1000	1000.0	H36	H72	H108
U100	1.0	3	1000	1000	1000	1000.0	H37	H73	H109
U50/M50	-1.0	0	0	0	0	0.0	H542	H578	H614
U50/M50	-1.0	1	0	0	0	0.0	H543	H579	H615
U50/M50	-1.0	2	0	1	0	0.3333333333333333	H544	H580	H616
U50/M50	-1.0	3	0	1	0	0.3333333333333333	H545	H581	H617
U50/M50	-0.75	0	0	0	0	0.0	H546	H582	H618
U50/M50	-0.75	1	0	0	0	0.0	H547	H583	H619
U50/M50	-0.75	2	0	0	0	0.0	H548	H584	H620
U50/M50	-0.75	3	0	0	0	0.0	H549	H585	H621
U50/M50	-0.5	0	0	0	0	0.0	H550	H586	H622
U50/M50	-0.5	1	0	0	0	0.0	H551	H587	H623
U50/M50	-0.5	2	1	3	1	1.6666666666666667	H552	H588	H624
U50/M50	-0.5	3	0	1	8	3.0	H553	H589	H625
U50/M50	-0.25	0	1	0	0	0.3333333333333333	H554	H590	H626
U50/M50	-0.25	1	0	6	3	3.0	H555	H591	H627
U50/M50	-0.25	2	5	7	14	8.666666666666666	H556	H592	H628
U50/M50	-0.25	3	16	16	20	17.333333333333332	H557	H593	H629
U50/M50	0.0	0	20	20	19	19.666666666666668	H558	H594	H630
U50/M50	0.0	1	82	81	78	80.33333333333333	H559	H595	H631
U50/M50	0.0	2	133	143	147	141.0	H560	H596	H632
U50/M50	0.0	3	195	206	212	204.33333333333334	H561	H597	H633
U50/M50	0.25	0	500	508	507	505.0	H562	H598	H634
U50/M50	0.25	1	689	661	666	672.0	H563	H599	H635
U50/M50	0.25	2	732	760	734	742.0	H564	H600	H636
U50/M50	0.25	3	770	780	734	761.3333333333334	H565	H601	H637
U50/M50	0.5	0	985	988	978	983.6666666666666	H566	H602	H638
U50/M50	0.5	1	986	984	991	987.0	H567	H603	H639
U50/M50	0.5	2	982	990	988	986.6666666666666	H568	H604	H640
U50/M50	0.5	3	981	982	990	984.3333333333334	H569	H605	H641
U50/M50	0.75	0	999	1000	999	999.3333333333334	H570	H606	H642
U50/M50	0.75	1	999	1000	1000	999.6666666666666	H571	H607	H643
U50/M50	0.75	2	1000	1000	1000	1000.0	H572	H608	H644
U50/M50	0.75	3	997	999	998	998.0	H573	H609	H645
U50/M50	1.0	0	1000	1000	1000	1000.0	H574	H610	H646
U50/M50	1.0	1	1000	1000	1000	1000.0	H575	H611	H647
U50/M50	1.0	2	1000	1000	1000	1000.0	H576	H612	H648
U50/M50	1.0	3	1000	1000	1000	1000.0	H577	H613	H649
