## Supplementary Population Size for "Obligate multicellularity circumvents population genetic barriers to collective-level adaptation": culture_regression_coefficients.csv

treatment	replicate	first_post_day	constant_pre_intercept	constant_post_change	constant_r_squared	segmented_pre_intercept_at_first_post_day	segmented_pre_slope	segmented_post_change	segmented_slope_change	segmented_post_slope	segmented_r_squared
U50/M50	1	5	8.897344391688176	-0.867555638571464	0.8343403935576998	8.822754538671589	-0.029835941206634523	-0.8325029074079012	0.05619402244198402	0.0263580812353495	0.8387327663582403
U50/M50	2	5	8.883801771956245	-1.6006727225038448	0.7983329837826841	8.81676997660511	-0.026812718140451802	-1.2749388096267418	-0.14565536021019504	-0.17246807835064684	0.8220635554079081
U50/M50	3	5	8.822295398718419	-1.0552874907722618	0.8413986034923725	8.942381952935989	0.04803462168702868	-1.5178742627570032	0.1802988568244169	0.2283334785114456	0.9442348627377425
U25/M75	1	3	9.13920186936119	-1.4443184648677367	0.6870178124746225	9.961495553521376	0.5481957894401285	-2.1248037320702067	-0.604919156223216	-0.05672336678308754	0.7323712504396656
U25/M75	2	3	9.08765441229289	-1.3411247813874958	0.9156715527695243	9.633230008067967	0.36371706385005365	-2.096560739358856	-0.27977291897154	0.08394414487851365	0.9799743203521546
U25/M75	3	3	9.202262919886874	-1.4333748128309702	0.8604748277339767	8.104446507346509	-0.7318776083602395	-0.5465717963824506	0.8162829667969771	0.08440535843673758	0.9700630207649608
