## Supplementary Population Size for "Obligate multicellularity circumvents population genetic barriers to collective-level adaptation": culture_summaries.csv

culture_id	summary	value	back_transformed
U100_1	whole_cycle_mean_log10	8.757717641750743	572423746.4491206
U100_2	whole_cycle_mean_log10	8.84585996214115	701229151.2623868
U100_3	whole_cycle_mean_log10	8.833504801074545	681561109.2631581
M100_1	whole_cycle_mean_log10	7.694095208291735	49441906.42218056
M100_2	whole_cycle_mean_log10	7.740452256060769	55011344.07498059
M100_3	whole_cycle_mean_log10	7.8603310253111065	72498834.57585846
U50/M50_1	pre_mean_log10	8.897344391688177	789485924.8210971
U50/M50_1	post_mean_log10	8.029788753116714	107099823.00666627
U50/M50_1	phase_pre_minus_post_log10	0.8675556385714636	7.371496074012716
U50/M50_1	first_post_day_pre_minus_post_fitted_lines	0.8325029074079012	6.799905972219204
U50/M50_2	pre_mean_log10	8.883801771956243	765247240.0778489
U50/M50_2	post_mean_log10	7.2831290494524	19192389.527074974
U50/M50_2	phase_pre_minus_post_log10	1.6006727225038428	39.87243167393533
U50/M50_2	first_post_day_pre_minus_post_fitted_lines	1.2749388096267418	18.833837094858296
U50/M50_3	pre_mean_log10	8.822295398718417	664194689.1923192
U50/M50_3	post_mean_log10	7.767007907946157	58480073.25197065
U50/M50_3	phase_pre_minus_post_log10	1.05528749077226	11.357624097537144
U50/M50_3	first_post_day_pre_minus_post_fitted_lines	1.5178742627570032	32.95142971553921
U25/M75_1	pre_mean_log10	9.139201869361191	1377849774.104568
U25/M75_1	post_mean_log10	7.694883404493453	49531719.46129286
U25/M75_1	phase_pre_minus_post_log10	1.444318464867738	27.817523580648253
U25/M75_1	first_post_day_pre_minus_post_fitted_lines	2.1248037320702067	133.29189184998512
U25/M75_2	pre_mean_log10	9.087654412292892	1223642104.53874
U25/M75_2	post_mean_log10	7.746529630905396	55786566.27233023
U25/M75_2	phase_pre_minus_post_log10	1.3411247813874958	21.93435062063783
U25/M75_2	first_post_day_pre_minus_post_fitted_lines	2.096560739358856	124.89951137626161
U25/M75_3	pre_mean_log10	9.202262919886874	1593172934.7437465
U25/M75_3	post_mean_log10	7.768888107055904	58733800.9492861
U25/M75_3	phase_pre_minus_post_log10	1.4333748128309693	27.125316410551683
U25/M75_3	first_post_day_pre_minus_post_fitted_lines	0.5465717963824506	3.52023613300896
