## Supplementary Population Size for "Obligate multicellularity circumvents population genetic barriers to collective-level adaptation": population_sizes_long.csv

culture_id	treatment	replicate	day	phase	population_size_per_culture	log10_population_size	source_cell
U100_1	U100	1	1	unicellular	639000000.0	8.8055008581584	B3
U100_2	U100	2	1	unicellular	608000000.0	8.783903579272735	C3
U100_3	U100	3	1	unicellular	1050000000.0	9.021189299069938	D3
U50/M50_1	U50/M50	1	1	unicellular	1210000000.0	9.08278537031645	E3
U50/M50_2	U50/M50	2	1	unicellular	1130000000.0	9.05307844348342	F3
U50/M50_3	U50/M50	3	1	unicellular	792000000.0	8.898725181589494	G3
U25/M75_1	U25/M75	1	1	unicellular	733000000.0	8.865103974641128	H3
U25/M75_2	U25/M75	2	1	unicellular	805000000.0	8.905795880367869	I3
U25/M75_3	U25/M75	3	1	unicellular	3700000000.0	9.568201724066995	J3
M100_1	M100	1	1	multicellular	50060474.900000006	7.699494965237669	K3
M100_2	M100	2	1	multicellular	69816123.60000001	7.843955731818961	L3
M100_3	M100	3	1	multicellular	67464739.9	7.829076850344143	M3
U100_1	U100	1	2	unicellular	833000000.0	8.920645001406788	B4
U100_2	U100	2	2	unicellular	572000000.0	8.757396028793025	C4
U100_3	U100	3	2	unicellular	268000000.0	8.42813479402879	D4
U50/M50_1	U50/M50	1	2	unicellular	593000000.0	8.773054693364262	E4
U50/M50_2	U50/M50	2	2	unicellular	587000000.0	8.768638101247614	F4
U50/M50_3	U50/M50	3	2	unicellular	445000000.0	8.648360010980932	G4
U25/M75_1	U25/M75	1	2	unicellular	2590000000.0	9.413299764081252	H4
U25/M75_2	U25/M75	2	2	unicellular	1860000000.0	9.269512944217917	I4
U25/M75_3	U25/M75	3	2	unicellular	686000000.0	8.836324115706752	J4
M100_1	M100	1	2	multicellular	99840616.8	7.999307255351259	K4
M100_2	M100	2	2	multicellular	54552296.8	7.736813040287647	L4
M100_3	M100	3	2	multicellular	61217717.400000006	7.786877132202419	M4
U100_1	U100	1	3	unicellular	564000000.0	8.751279103983343	B5
U100_2	U100	2	3	unicellular	515000000.0	8.711807229041192	C5
U100_3	U100	3	3	unicellular	485000000.0	8.685741738602264	D5
U50/M50_1	U50/M50	1	3	unicellular	548000000.0	8.738780558484368	E5
U50/M50_2	U50/M50	2	3	unicellular	550000000.0	8.740362689494244	F5
U50/M50_3	U50/M50	3	3	unicellular	502000000.0	8.70070371714502	G5
U25/M75_1	U25/M75	1	3	multicellular	42106335.4	7.624347445532998	H5
U25/M75_2	U25/M75	2	3	multicellular	24514395.8	7.389421193769854	I5
U25/M75_3	U25/M75	3	3	multicellular	34864237.8	7.542380175123256	J5
M100_1	M100	1	3	multicellular	52019198.3	7.716163654730883	K5
M100_2	M100	2	3	multicellular	49861857.699999996	7.6977684549505385	L5
M100_3	M100	3	3	multicellular	71152551.0	7.852190475261664	M5
U100_1	U100	1	4	unicellular	606000000.0	8.782472624166287	B6
U100_2	U100	2	4	unicellular	1390000000.0	9.143014800254095	C6
U100_3	U100	3	4	unicellular	1070000000.0	9.02938377768521	D6
U50/M50_1	U50/M50	1	4	unicellular	988000000.0	8.994756944587628	E6
U50/M50_2	U50/M50	2	4	unicellular	940000000.0	8.9731278535997	F6
U50/M50_3	U50/M50	3	4	unicellular	1100000000.0	9.041392685158225	G6
U25/M75_1	U25/M75	1	4	multicellular	83654971.6	7.92249175610877	H6
U25/M75_2	U25/M75	2	4	multicellular	59320513.7	7.773204903248276	I6
U25/M75_3	U25/M75	3	4	multicellular	30622647.599999998	7.486042736602673	J6
M100_1	M100	1	4	multicellular	2844613.33	6.4540232408329805	K6
M100_2	M100	2	4	multicellular	16476161.0	7.216856027097803	L6
M100_3	M100	3	4	multicellular	63452446.7	7.802448372968503	M6
U100_1	U100	1	5	unicellular	610000000.0	8.785329835010767	B7
U100_2	U100	2	5	unicellular	927000000.0	8.967079734144496	C7
U100_3	U100	3	5	unicellular	854000000.0	8.931457870689005	D7
U50/M50_1	U50/M50	1	5	multicellular	54790353.5	7.738704102453401	E7
U50/M50_2	U50/M50	2	5	multicellular	12409842.5	7.093766269668355	F7
U50/M50_3	U50/M50	3	5	multicellular	19958713.1	7.300132535368859	G7
U25/M75_1	U25/M75	1	5	multicellular	82691323.4	7.917459942476503	H7
U25/M75_2	U25/M75	2	5	multicellular	52567163.7	7.720714544972211	I7
U25/M75_3	U25/M75	3	5	multicellular	87184983.4	7.9404416891972245	J7
M100_1	M100	1	5	multicellular	85914229.39999999	7.934065099082898	K7
M100_2	M100	2	5	multicellular	75940998.7	7.880476304247643	L7
M100_3	M100	3	5	multicellular	85114678.10000001	7.930004461002908	M7
U100_1	U100	1	6	unicellular	1020000000.0	9.008600171761918	B8
U100_2	U100	2	6	unicellular	935000000.0	8.970811610872518	C8
U100_3	U100	3	6	unicellular	1220000000.0	9.086359830674748	D8
U50/M50_1	U50/M50	1	6	multicellular	224000000.0	8.350248018334163	E8
U50/M50_2	U50/M50	2	6	multicellular	50890842.5	7.706639640695898	F8
U50/M50_3	U50/M50	3	6	multicellular	60337101.4	7.780584442792528	G8
U25/M75_1	U25/M75	1	6	multicellular	118000000.0	8.071882007306126	H8
U25/M75_2	U25/M75	2	6	multicellular	73949250.6	7.868933777224949	I8
U25/M75_3	U25/M75	3	6	multicellular	83274803.2	7.920513615013709	J8
M100_1	M100	1	6	multicellular	56937180.9	7.755395960354263	K8
M100_2	M100	2	6	multicellular	57591763.8	7.760360379395981	L8
M100_3	M100	3	6	multicellular	73820674.2	7.868178007264443	M8
U100_1	U100	1	7	unicellular	1020000000.0	9.008600171761918	B9
U100_2	U100	2	7	unicellular	639000000.0	8.8055008581584	C9
U100_3	U100	3	7	unicellular	631000000.0	8.800029359244133	D9
U50/M50_1	U50/M50	1	7	multicellular	135000000.0	8.130333768495007	E9
U50/M50_2	U50/M50	2	7	multicellular	73542196.7	7.866536598070783	F9
U50/M50_3	U50/M50	3	7	multicellular	99727185.7	7.998813563428073	G9
U25/M75_1	U25/M75	1	7	multicellular	5105777.58	6.708061891963999	H9
U25/M75_2	U25/M75	2	7	multicellular	61515584.800000004	7.78898515699806	I9
U25/M75_3	U25/M75	3	7	multicellular	54676878.6	7.737803713549596	J9
M100_1	M100	1	7	multicellular	78958970.6	7.8974014777358725	K9
M100_2	M100	2	7	multicellular	61962296.2	7.792127503478897	L9
M100_3	M100	3	7	multicellular	52115017.800000004	7.716962890436721	M9
U100_1	U100	1	8	unicellular	99842022.0	7.99931336775652	B10
U100_2	U100	2	8	unicellular	424000000.0	8.627365856592732	C10
U100_3	U100	3	8	unicellular	485000000.0	8.685741738602264	D10
U50/M50_1	U50/M50	1	8	multicellular	79408889.6	7.899869123184286	E10
U50/M50_2	U50/M50	2	8	multicellular	2921283.3899999997	6.465573689374567	F10
U50/M50_3	U50/M50	3	8	multicellular	97387023.0	7.988501090195166	G10
U25/M75_1	U25/M75	1	8	multicellular	84150632.30000001	7.92505738357232	H10
U25/M75_2	U25/M75	2	8	multicellular	86679861.6	7.937918209219028	I10
U25/M75_3	U25/M75	3	8	multicellular	96860501.4	7.986146712848964	J10
M100_1	M100	1	8	multicellular	125000000.0	8.096910013008056	K10
M100_2	M100	2	8	multicellular	98914647.4	7.9952606072086825	L10
M100_3	M100	3	8	multicellular	125000000.0	8.096910013008056	M10
