## Supplementary Population Size for "Obligate multicellularity circumvents population genetic barriers to collective-level adaptation": primary_comparisons.csv

comparison	estimand	independent_cultures	estimate_log10	standard_error_log10	t	df	p_two_sided	ci95_log10_low	ci95_log10_high	ratio	ci95_ratio_low	ci95_ratio_high	p_holm_three_primary_comparisons
U100 vs M100	Eight-day culture mean log10 difference	6	1.0474013051009434	0.05667630027038169	18.480410684963182	3.1297560359706886	0.00026665508685702144	0.8711895120925712	1.2236130981093156	11.15324661223624	7.433434382152483	16.73451376553867	0.0007999652605710643
U50/M50	Culture-specific unicellular-minus-multicellular phase mean	3	1.1745052839491887	0.21986725263657128	5.3418836587301275	2	0.0333030782977998	0.22849284920993074	2.120517718688447	14.945322258447915	1.6923603789812358	131.98291580385393	0.0333030782977998
U25/M75	Culture-specific unicellular-minus-multicellular phase mean	3	1.4062726863620678	0.03272678832346859	42.97007920430801	2	0.0005411467502417478	1.2654606812461628	1.5470846914779728	25.484298675447015	18.427256506634727	35.24395933521392	0.0010822935004834956
