## Supplementary Cluster Radius for "Obligate multicellularity circumvents population genetic barriers to collective-level adaptation": games_howell_sensitivity.csv

comparison	mean_difference_um	p_games_howell_family_adjusted	ci95_low_um	ci95_high_um
U25/M75 minus U50/M50	1.3420516852061724	0.5252852903743936	-2.4938778425978807	5.177981213010225
M100 minus U50/M50	3.4279720000000005	0.03880129870799787	0.23445994476872123	6.62148405523128
M100 minus U25/M75	2.085920314793828	0.36548325306226337	-2.0609548545752894	6.232795484162946
