## Supplementary Cluster Radius for "Obligate multicellularity circumvents population genetic barriers to collective-level adaptation": group_summaries.csv

treatment	n_populations	mean_radius_um	sd_population_means_um	variance_population_means	percent_above_ancestor_reference
U50/M50	5	16.826988	0.7618476907295849	0.5804119038700013	2.227090471677484
U25/M75	5	18.169039685206172	2.4725872553181754	6.113687735161867	10.380304762983727
M100	5	20.25496	2.0688563315634063	4.280166520649995	23.052659716653313
