## Supplementary Cluster Radius for "Obligate multicellularity circumvents population genetic barriers to collective-level adaptation": population_means.csv

treatment	population_label	mean_radius_um	source_cell
U50/M50	fc50 1	16.34434	B7
U50/M50	fc50 2	16.0904	B8
U50/M50	fc50 3	16.42031	B9
U50/M50	fc50 4	17.46826	B10
U50/M50	fc50 5	17.81163	B11
U25/M75	f75 1	16.965188426030863	B12
U25/M75	f75 2	15.86792	B13
U25/M75	f75 3	19.46688	B14
U25/M75	f75 4	16.66586	B15
U25/M75	f75 5	21.87935	B16
M100	multi 1	17.30563	B17
M100	multi 2	21.49084	B18
M100	multi 3	19.36689	B19
M100	multi 4	22.72236	B20
M100	multi 5	20.38908	B21
