## Supplementary Cluster Radius for "Obligate multicellularity circumvents population genetic barriers to collective-level adaptation": tukey_comparisons.csv

comparison	mean_difference_um	p_tukey_family_adjusted	simultaneous_ci95_low_um	simultaneous_ci95_high_um
U25/M75 minus U50/M50	1.3420516852061724	0.526612270807883	-1.8851101405921868	4.5692135110045315
M100 minus U50/M50	3.4279720000000005	0.03728239653262233	0.20081017420164127	6.65513382579836
M100 minus U25/M75	2.085920314793828	0.2363976771103069	-1.141241511004531	5.313082140592187
