## Supplementary Survival Clustering for "Obligate multicellularity circumvents population genetic barriers to collective-level adaptation": euclidean_distances.csv

life_cycle	M100	U25/M75	U100	U50/M50
M100	0.0	1331.382531222505	1705.78499361568	1541.1312223313253
U25/M75	1331.382531222505	0.0	729.3041584658322	398.7898360456712
U100	1705.78499361568	729.3041584658322	0.0	384.12975238409575
U50/M50	1541.1312223313253	398.7898360456712	384.12975238409575	0.0
